# Candidates for Drug Repurposing to Address the Cognitive Symptoms in Schizophrenia

**DOI:** 10.1101/2022.03.07.483231

**Authors:** Elise Koch, Karolina Kauppi, Chi-Hua Chen

## Abstract

In the protein-protein interactome, we have previously identified a significant overlap between schizophrenia risk genes and genes associated with cognitive performance. Here, we further studied this overlap to identify potential candidate drugs for repurposing to treat the cognitive symptoms in schizophrenia. We first defined a cognition-related schizophrenia interactome from network propagation analyses, and identified drugs known to target more than one protein within this network. Thereafter, we used gene expression data to further select drugs that could counteract schizophrenia-associated gene expression perturbations. Additionally, we stratified these analyses by sex to identify sex-specific pharmacological treatment options for the cognitive symptoms in schizophrenia. After excluding drugs contraindicated in schizophrenia, we identified eight drug candidates, most of which have anti-inflammatory and neuroprotective effects. Due to gene expression differences in male and female patients, four of those drugs were also selected in our male-specific analyses, and the other four in the female-specific analyses. Based on our bioinformatics analyses of disease genetics, we suggest eight candidate drugs that warrant further examination for repurposing to treat the cognitive symptoms in schizophrenia, and suggest that these symptoms could be addressed by sex-specific pharmacological treatment options.
