## Supplementary material for "Candidates for Drug Repurposing to Address the Cognitive Symptoms in Schizophrenia": STable 2 Schizophrenia-associated gene expression.xlsx

### Sheet: Genes (n=101)
Gene name (HGNC)	Entrez ID	FC all	FC males	FC females
ACP1	52	-0.442035	-0.508141	-0.736426			FC = fold change (Schizophrenia-associated gene expression from GEO)
ADA	100	0.872559	0.625086	0.85733
ADCYAP1	116	-0.209111	-0.297575	-0.495152
ADORA2A	NA	NA	NA	NA
AKAP13	11214	0.486687	0.652765	0.492633
ALB	213	0.35836	0.292647	0.359874
ARID1A	8289	0.255088	0.336862	-0.25951
ASXL1	171023	0.351258	0.462349	0.120608
ATF3	467	0.234525	-0.2374	0.320009
ATRX	546	0.190364	-0.00512111	-0.0764029
ATXN1L	NA	NA	NA	NA
BAP1	8314	0.00598829	0.0540159	0.399908
CACNA1I	8911	0.154546	0.442769	0.117395
CATSPER1	NA	NA	NA	NA
CATSPER2	NA	NA	NA	NA
CBFB	865	0.945963	0.725763	0.765139
CBR1	873	-0.0673141	-0.323374	-0.176014
CCL11	6356	-0.308261	0.218348	-0.470848
CDK1	983	-0.481825	-0.177964	-0.972359
CXCL10	3627	-0.349473	-0.0822879	0.715368
CXCL12	6387	-0.833179	-1.15941	-0.44444
CXCR1	3577	0.0672314	0.631073	0.110071
CYP2C9	1559	0.0574376	0.0393802	0.0638981
CYP2D6	1565	-0.17419	0.157628	-0.215509
DDIT3	1649	-0.277625	0.0144054	-0.295227
DKK1	22943	0.904897	-0.186174	0.310499
DLG5	9231	0.470905	0.633018	0.285934
DPP4	1803	-0.849697	-0.905492	-0.107269
DPP6	1804	0.357329	0.444489	-0.304213
DPYD	1806	0.683525	0.308295	0.974878
DRD2	1813	0.129254	0.461871	-0.0551456
DRD4	1815	0.605087	0.692623	0.358609
DYRK3	8444	0.564983	0.378059	0.364971
ERCC6	NA	NA	NA	NA
EYA2	2139	0.95565	0.219343	0.900681
FOS	2353	-1.18341	-2.1103	2.22151
GATA1	2623	0.138784	0.506324	0.406565
GCG	2641	-0.702061	-0.196223	-0.726171
GHRH	2691	-0.0288187	0.565281	-0.684588
GLP1R	2740	0.303924	0.125696	0.225727
GRIA2	2891	0.326421	0.408803	-0.178568
GRP	2922	-1.00377	-1.33228	-1.12284
HMGB1	3146	-0.102526	-0.0561302	-0.309037
IRS1	3667	0.202449	-0.0951043	1.07439
IRS2	8660	0.571746	1.04198	0.67926
ITIH3	3699	-0.0650329	0.0077022	0.491894
ITPR1	3708	0.251579	-0.0572387	0.248255
JUND	3727	-0.0571791	0.263125	-0.220588
KCND2	3751	0.0174229	-0.166335	-0.759583
KCND3	3752	0.168811	0.467371	-0.102487
KCNJ3	3760	-0.0524772	-0.0607479	-0.912978
KCNJ5	3762	0.297122	0.809151	0.17331
KDM4A	9682	0.109238	0.199465	-0.0199297
KLC1	3831	0.00843049	0.160798	-0.0595163
KMT2E	NA	NA	NA	NA
LYN	4067	0.959338	1.25238	0.905783
MAP2K7	5609	0.282907	0.110475	-0.228606
MYD88	4615	1.1854	1.06939	0.624245
MYO9B	4650	-0.150857	0.122061	-0.244893
NCOA3	8202	0.495036	0.175756	0.0576308
NEDD4	4734	0.519984	1.28443	0.403395
NPY	4852	-1.60686	-1.81901	-0.896924
OGG1	4968	-0.484406	-0.516309	-0.282905
PBRM1	55193	0.517314	0.16631	0.0207985
PI4K2A	55361	-0.399428	0.11887	-0.291695
PIK3CA	5290	-0.137454	-0.237991	-0.359128
PIK3CB	5291	0.0644261	-0.306616	-0.105631
PIK3R2	5296	0.242411	0.0680766	0.670504
PLAU	5328	-0.236693	-0.534377	0.140419
POLA1	5422	0.27262	0.0763205	0.296392
POLE	5426	-0.491856	0.0335496	-0.596842
POR	5447	0.12194	0.525267	-0.174589
PPCDC	60490	0.261771	0.0594411	-0.126328
PPP2R5D	5528	-0.249253	-0.143199	-0.39397
PRKAG3	NA	NA	NA	NA
PRKCG	5582	-0.811683	0.299516	-0.469544
PRKD1	5587	0.116005	0.52206	-0.297974
PRKD3	23683	0.63425	0.22444	1.11612
PSMA3	5684	0.144834	0.293158	0.358243
PTPRD	5789	-0.633706	-0.496897	-0.764831
RAB9A	9367	-0.00454175	0.0484806	-0.0112368
RFWD2	NA	NA	NA	NA
RNF8	9025	-0.138099	-0.328103	0.21832
S100A10	6281	1.23804	1.69578	1.08511
SLC39A14	23516	0.595572	0.512487	0.11751
SLC6A3	6531	-0.288627	-0.587589	0.635992
SOX10	6663	-0.160948	0.0130125	0.0827942
SSTR5	6755	0.587318	0.29878	0.629445
STAG2	10735	0.363692	0.418623	0.118593
TAC1	6863	-1.08057	-1.3387	-0.977222
THPO	7066	-0.421141	0.0716583	-0.733873
TLE3	7090	0.940339	0.450355	0.538684
TLR4	7099	1.2535	1.32617	0.526608
TLR9	NA	NA	NA	NA
TMSB10	9168	0.305799	-0.00761659	0.72204
TOLLIP	54472	-0.678283	-0.510375	-0.271893
TSC2	7249	-0.365898	0.0844115	-0.224142
TSG101	7251	-0.0484941	-0.279979	-0.46118
TTR	7276	0.185362	-0.578069	1.98362
ULK3	NA	NA	NA	NA
VIP	7432	-0.545494	-1.21509	0.574205
