## Supplementary material for "Candidates for Drug Repurposing to Address the Cognitive Symptoms in Schizophrenia": STable 3 Drugs.xlsx

### Sheet: Drugs (n=225)
Drug	Genes in the cognition-related schizophrenia interactome	Total number of genes interacting with drug according to dgidb	COR_all_individuals	COR_females	COR_males
acetylcysteine	SLC6A3, TOLLIP	15	0.0471084	-0.0571913	0.0263394		COR = Correlation coefficient (drug-induced versus Schizophrenia-associated gene expression)
adenosine	ADORA2A, PI4K2A	11	0.0573615	0.0663941	0.0747631
alpelisib	PIK3CA, PIK3CB, PIK3R2	33	0.0984647	0.0423341	0.0332797
alprostadil	CATSPER1, CATSPER2, CYP2C9, CYP2D6	15	0.0370214	-0.0669423	0.0448646
amiloride	KCNJ5	14	0.277447	0.0827059	0.25705
amitriptyline	ADA, CYP2C9, CYP2D6	20	0.117037	0.0455234	0.154319
amlexanox	RAB9A	14	-0.115574	-0.106399	-0.0495372
amoxapine	CYP2D6, DRD2, DRD4, THPO	15	-0.0494203	-0.0805298	-0.000537582
aripiprazole	CYP2D6, DRD2	16	-0.094108	-0.166512	-0.00949195
armodafinil	SLC6A3	2	-0.000842913	0.136322	0.0708925
asenapine	DRD2, DRD4	20	0.202784	0.119068	0.153771
aspirin	CYP2C9, CYP2D6, DDIT3, IRS2, PIK3CA	73	-0.00135721	0.0960051	-0.00608302
atomoxetine	CYP2D6, SLC6A3	5	0.0762949	0.0891106	-0.136214
atorvastatin	CXCL10, CYP2C9, CYP2D6, POR	60	0.0673179	-0.0208277	0.172716
azacitidine	ASXL1, PLAU, THPO	34	0.183212	0.087119	0.260967
bifonazole	KDM4A	10	0.119165	0.137771	0.0919402
binimetinib	MAP2K7	18	-0.0579804	-0.0274576	-0.0900008
bortezomib	DDIT3, PIK3CA, PSMA3	90	0.129575	0.173166	0.214637
bosutinib	LYN	19	0.0635037	0.129115	0.0521443
brexpiprazole	CYP2D6, DRD2	5	0.084777	0.0660711	0.208478
bromocriptine	DRD2, DRD4, FOS, NPY	28	-0.022954	-0.0654813	-0.0155555
bupropion	DRD2, SLC6A3	17	0.104155	0.0578791	0.112242
buspirone	DRD2	7	0.125703	0.0352218	0.103234
busulfan	CYP2C9, CYP2D6, THPO	17	0.0237779	-0.00644063	0.155215
cabergoline	DRD2, DRD4	15	-0.0442092	-0.169444	0.129157
cabozantinib	PIK3CA	14	0.229119	0.155019	0.229373
caffeine	ADORA2A, CYP2C9, CYP2D6, ITPR1, MYO9B, OGG1	30	0.0632951	0.0229885	0.0729285
calcitriol	PLAU	11	0.182516	0.130091	0.178074
capecitabine	DLG5, DPYD, PIK3CA	36	0.263154	0.106616	0.176553
carfilzomib	PSMA3	57	0.154616	0.130401	0.286036
cariprazine	CYP2D6, DRD2	3	0.163642	0.0951056	0.158523
cefdinir	ACP1, KDM4A	4	0.111751	0.068114	0.183437
cefotetan	KDM4A	9	0.161772	-0.0596234	0.081706
chlorambucil	CXCL12	12	-0.0543446	-0.134638	-0.095072
chloroquine	CYP2C9, CYP2D6, TLR9	12	0.181372	0.0906921	0.132023
chloroxine	KDM4A	10	0.107148	0.0827159	-0.034719
chlorpromazine	CYP2C9, CYP2D6, DRD2, DRD4, THPO	31	0.194269	0.0615092	0.167359
chlorprothixene	DRD2	7	0.152413	0.0868708	0.145229
cinnarizine	CDK1	7	0.0422501	0.0580162	0.129665
cladribine	ADA	15	0.0342914	0.0548762	0.0726921
clofarabine	POLA1, POLE	9	-0.0664557	0.0716622	0.0368102
clofazimine	CYP2D6, EYA2, KDM4A	5	0.0638597	0.056874	0.110866
clofibrate	CDK1, CYP2D6	15	0.0412734	-0.139001	0.0640209
clomipramine	CYP2D6, SLC6A3	13	-0.0155907	-0.00046288	0.067458
clotrimazole	CDK1, CYP2C9, CYP2D6, GLP1R, KDM4A, THPO	35	0.000724699	0.0304106	0.0269926
clozapine	CYP2C9, CYP2D6, DRD2, DRD4, GCG, GLP1R, ITIH3, JUND, KCNJ3, SLC6A3	71	0.26038	0.229263	0.33126
cobimetinib	MAP2K7, PIK3CA	14	0.0537957	0.109662	0.0845241
cytarabine	CYP2C9, CYP2D6, GATA1, NCOA3, POLA1, POLE	43	0.0478898	-0.0178146	0.0564148
dabrafenib	ATXN1L, PIK3CA, STAG2	19	0.00770248	-0.0172652	-0.0232606
dacarbazine	CYP2C9, CYP2D6, PLAU	13	-0.142891	0.012512	-0.0715449
dalfampridine	CYP2D6, KCND2, KCND3	43	0.0463791	-0.093071	0.0187819
dasatinib	ARID1A, DYRK3, LYN, PIK3CA	72	0.0247751	0.0392005	-0.0576296
daunorubicin	CBFB, CBR1, GATA1	64	0.0876204	0.158541	0.216563
decitabine	ASXL1	11	0.157621	0.0135529	0.182398
deferiprone	KDM4A	5	0.184387	0.0980096	0.287045
desvenlafaxine	CYP2D6, SLC6A3	6	0.258558	0.173564	0.217338
dexamethasone	CYP2C9, CYP2D6, IRS2, S100A10	84	0.079418	0.0448681	0.0856208
dextromethorphan	CYP2D6, ERCC6	7	0.151508	0.163834	0.00449844
diacerein	EYA2	9	0.0898639	-0.0182472	0.144235
diazepam	ALB, CYP2C9	30	0.157749	0.191521	0.0201533
diclofenac	ALB, CYP2C9, CYP2D6, DDIT3	24	0.278715	0.212662	0.224275
digoxin	CYP2C9, CYP2D6, TAC1, VIP	34	0.12525	0.130636	0.224946
dihydroergotamine	DRD2	8	0.115055	-0.15031	0.0955656
diosmin	KDM4A	4	0.281865	0.0744962	0.267432
dipyridamole	ADA, CYP2C9, CYP2D6, TSG101	52	0.0792409	0.124785	0.149074
disulfiram	CBFB, CYP2C9, DRD2, KDM4A, SLC6A3, THPO	39	-0.219232	0.00715901	-0.201599
docetaxel	PIK3CA, PPCDC, RNF8, SOX10, TLE3	93	0.13756	0.174539	0.173587
dopamine	DRD2, DRD4	22	0.130215	-0.0203578	0.145801
doxorubicin	ATRX, CBR1, CYP2C9, CYP2D6, PIK3CA, PIK3CB	94	-0.0571328	0.010132	0.115276
droperidol	CYP2D6, DRD2, DRD4	6	0.247241	0.0901648	0.19753
duloxetine	CYP2D6, KMT2E	20	0.143893	-0.00726987	0.0803116
enalapril	DPP4	20	0.100533	-0.0105959	0.181131
epinephrine	PIK3CB	30	0.271241	0.148145	0.194687
epirubicin	IRS1, PIK3R2, PPP2R5D	30	0.033051	0.121972	0.186082
erlotinib	CYP2D6, LYN, PIK3CA	49	-0.0483899	-0.0864252	-0.0345395
estradiol	CYP2C9, CYP2D6, PLAU	30	0.297078	0.141374	0.333936
etoposide	CYP2C9, CYP2D6, DDIT3, GLP1R, NCOA3	52	0.12076	0.196303	0.186739
everolimus	BAP1, PBRM1, PIK3CA, TSC2	39	0.148633	0.154014	0.248494
famotidine	KDM4A, TAC1	4	0.0381219	-0.0138918	0.159792
felodipine	MYO9B	14	0.00442908	-0.060327	0.043104
fenoldopam	DRD4	9	0.0315905	0.075249	0.141867
flecainide	RFWD2	7	0.0460848	0.138293	-0.0580724
floxuridine	CYP2C9, CYP2D6, PIK3CA	14	-0.0255416	0.0375795	0.119968
fluconazole	ALB, CYP2C9, CYP2D6	9	0.0786704	0.104355	0.166786
fludarabine phosphate	POLA1, POLE	6	-0.0800205	-0.0939403	-0.100918
fluorouracil	CBR1, DKK1, DLG5, DPYD, IRS1, KLC1, PIK3CA, PIK3R2, PPP2R5D	105	0.10452	0.062867	0.131951
fluphenazine	CYP2D6, DRD2	15	-0.00480373	-0.0909144	0.0719392
fluspirilene	CYP2D6, DRD2, KDM4A, THPO	22	0.19057	0.155579	0.220066
flutamide	CYP2C9, VIP	19	-0.0314031	-0.0742282	0.114915
fulvestrant	PIK3CA	14	0.128011	0.168105	0.177238
furosemide	GRP, TAC1	13	0.0947354	0.0246176	0.0436916
gabapentin	CACNA1I	30	0.226974	0.0703355	0.213408
gefitinib	CYP2C9, CYP2D6, LYN, PIK3CA, PRKD3	68	0.0747006	-0.0847303	-0.0102359
gemcitabine	ATRX, PIK3CA, PPCDC	81	0.0145022	0.0904735	0.0351805
gliclazide	CYP2C9, KDM4A	6	0.0532489	0.0325783	0.25206
glimepiride	CYP2C9, IRS1	8	0.105887	0.209467	0.118064
haloperidol	AKAP13, CYP2D6, DPP6, DRD2, DRD4, NPY, SLC6A3, TAC1	71	0.119356	0.0480516	0.0613184
hexachlorophene	KDM4A	41	0.117107	0.068843	0.169715
hydrocortisone	ADA, PLAU	38	0.0371589	-0.0456752	0.0574919
ibrutinib	CYP2D6, LYN, MYD88	23	0.153737	0.0174521	0.0759991
ibuprofen	CXCR1, CYP2C9, CYP2D6, DDIT3, PIK3CA	34	0.245428	0.167172	0.0844332
idelalisib	PIK3CA, PIK3CB	6	0.0865077	-0.00129154	0.189655
imatinib	EYA2, LYN, ULK3	64	0.169327	0.0419871	0.0704986
irinotecan	ATRX, DKK1, DPYD, KLC1, PIK3CA	53	0.0324778	0.0487775	0.0907272
itraconazole	HMGB1	10	0.0418125	0.0639098	0.117558
ixazomib citrate	PSMA3	38	0.176028	0.159588	0.184241
ketoconazole	CYP2C9, CYP2D6, KDM4A	20	0.144293	0.145122	0.120675
lapatinib	PIK3CA	27	0.0594578	-0.0444819	-0.0448281
leflunomide	RAB9A	12	-0.0211292	-0.144875	-0.00423447
letrozole	PIK3CA	14	-0.0508466	-0.0860468	0.00172658
linagliptin	DPP4	2	-0.0100589	0.083838	-0.0271711
lisinopril	VIP	7	0.0371892	-0.0129526	0.149061
loratadine	CYP2C9, CYP2D6, TAC1	16	0.00558878	-0.0434002	0.0152399
lurasidone	DRD2	6	0.138489	0.0864798	0.27402
mazindol	SLC6A3	4	0.010422	-0.0534497	0.035815
mefloquine	ADORA2A	3	-0.0314806	0.0866053	-0.0217161
melatonin	GHRH, TMSB10	27	0.210644	0.0919518	0.163448
mephentermine	DRD2	2	0.137767	0.109886	0.182381
mercaptopurine	CYP2C9, CYP2D6, KDM4A, KDM4A	43	0.145188	0.0748951	0.137392
metergoline	THPO	18	-0.0261302	-0.118543	0.0724894
metformin	PIK3CA, PRKAG3	38	0.03716	0.0100831	0.154401
methoxsalen	CYP2D6, TAC1	8	0.0188003	-0.0854565	0.149771
methyldopa	CYP2C9, CYP2D6, DRD2, KDM4A	28	-0.0305739	-0.178043	0.00152415
methylprednisolone	CXCL10	16	-0.0753129	-0.145177	0.0127485
metoclopramide	CYP2D6, DRD2	12	0.11593	0.0359602	0.0749725
miconazole	CYP2C9, CYP2D6, KDM4A	14	0.0673883	0.0415642	0.196848
midostaurin	PIK3CA, PIK3CB, PRKCG, PRKD1, PRKD3	25	0.121316	0.146854	0.224694
miltefosine	PIK3CA	5	0.192585	0.121667	0.113344
mitoxantrone	KDM4A, THPO	41	-0.0612387	0.0257081	0.0477662
molindone	DRD2	5	0.0588007	-0.0685451	0.168525
naphazoline	CYP2D6, DRD2	2	0.103352	-0.00545737	0.188872
naproxen	ALB, CYP2C9, CYP2D6	12	0.144517	0.036849	0.223254
nelarabine	POLA1	1	0.121143	0.106359	0.120165
neratinib	PIK3CA	11	0.122264	0.112862	0.208596
niclosamide	CYP2C9, CYP2D6, RAB9A, THPO	28	0.08478	0.141207	0.181639
nicotine	CYP2D6, DDIT3, DRD2, POR, SLC6A3	49	0.133339	0.108973	0.284439
nilotinib	LYN	12	0.15819	0.127325	0.109431
nimodipine	FOS	16	0.114289	-0.0721189	0.16292
nintedanib	LYN	21	0.0589194	-0.0111896	0.0597194
nortriptyline	CYP2D6, SLC39A14	12	0.31923	0.196994	0.246545
olanzapine	CYP2C9, DRD2, DRD4, GCG, GLP1R	68	0.311268	0.161041	0.37103
olaparib	BAP1, PIK3CA, STAG2	27	-0.0651766	0.0395532	-0.0361977
olmesartan medoxomil	ALB	2	0.228795	0.210713	0.272944
omeprazole	CYP2C9, CYP2D6, KDM4A, TAC1, VIP	34	0.00993703	-0.0360256	0.0433451
paclitaxel	DDIT3, FOS, PIK3CA, SOX10, TLE3	97	0.101529	0.170245	0.129437
palbociclib	PIK3CA, PRKD3	46	0.142867	0.132535	0.0606986
pantoprazole	GCG	7	-0.0276183	-0.11075	0.0201322
papaverine	CYP2C9, CYP2D6, PLAU, THPO	15	-0.0151536	-0.0734166	0.0999038
pasireotide	SSTR5	4	0.0695479	0.0983831	0.184458
pentoxifylline	ADORA2A	34	0.0664891	-0.044863	0.0264376
perampanel	GRIA2	4	0.194433	0.211411	0.25614
phensuximide	CACNA1I	3	-0.200079	-0.0683324	-0.159717
phentermine	SLC6A3	4	0.281212	0.123176	0.18548
phentolamine	CYP2D6, DRD2	13	0.0119109	-0.0499925	0.0405148
phenylephrine	DRD2	14	0.160931	0.0729579	0.147073
pilocarpine	FOS	14	0.128377	0.147311	0.163152
pimozide	CACNA1I, CYP2D6, DRD2, DRD4, KDM4A, THPO	30	0.0967492	0.0406018	0.215296
pioglitazone	CYP2C9, PTPRD	16	0.0748594	0.0818907	0.0737535
piracetam	GRIA2	4	0.0548126	0.000198475	0.0135796
piribedil	CYP2D6, DRD2, DRD4	12	0.165644	0.0816283	0.0643828
piroxicam	CYP2C9, CYP2D6, KDM4A	11	0.179286	0.0954518	0.0985385
ponatinib	PIK3CA	27	-0.0119191	0.0343799	0.0815762
pramipexole	DRD2, DRD4	3	0.00579165	-0.123058	0.0929957
pravastatin	TLR4	35	0.10963	0.0408829	0.205879
prednisone	CXCL12, CYP2C9, CYP2D6	32	0.205804	0.166402	0.20927
primidone	GRIA2	32	-0.035354	0.034344	-0.0514803
procainamide	RFWD2	3	0.0490559	-0.0435345	-0.0224576
prochlorperazine	CYP2C9, CYP2D6, DRD2, DRD4, KDM4A	24	0.140261	0.0941529	0.0941323
progesterone	ATF3, CATSPER1, CATSPER2, CYP2C9, CYP2D6, PIK3CB	72	-0.0140867	-0.108463	0.0921485
propafenone	CYP2D6, RFWD2	11	0.133697	0.127998	0.157043
propranolol	ADCYAP1, CYP2C9, CYP2D6	17	0.128029	0.124012	0.00601274
propylthiouracil	CYP2C9, CYP2D6, MYO9B	17	-0.101435	-0.114473	-0.0853525
protriptyline	CYP2D6, THPO	7	0.101227	0.161226	0.204744
pyrimethamine	ACP1	11	0.0730571	0.0548549	0.146865
quetiapine	CYP2D6, DRD2	31	-0.0150133	-0.0110198	0.12001
quinine	CYP2D6, RFWD2	10	0.237316	0.0944901	0.268705
raloxifene	CYP2D6, PIK3CA, THPO	30	0.0663241	-0.111241	0.163432
ranitidine	CYP2C9, CYP2D6, GRP	14	0.0999705	-0.0734162	0.063919
rasagiline	DRD2	2	0.0875528	0.00820741	0.125655
regadenoson	ADORA2A	5	-0.12858	-0.177391	0.0132527
regorafenib	PIK3CA	28	-0.0678042	-0.0460523	-0.165151
ribavirin	VIP	33	0.227442	0.0378167	0.188023
riluzole	RAB9A	23	0.169345	0.105335	0.246122
risperidone	CYP2D6, DRD2	64	0.013588	-0.040985	0.18358
ritonavir	CXCL10, CYP2D6, TLR4	20	0.0710305	0.0632657	0.0451367
ropinirole	CYP2D6, DRD2, DRD4	4	0.0208376	-0.00643849	0.0847586
rotigotine	DRD2, DRD4	6	0.173598	0.144418	0.149787
roxithromycin	CCL11	9	0.101944	0.0122746	0.205676
rucaparib	CDK1, CYP2C9, CYP2D6, STAG2	33	0.0857147	0.107613	0.157286
saquinavir	TLR4	8	0.104521	0.104763	-0.0081322
saxagliptin	DPP4	1	-0.144845	-0.250307	-0.0585841
sertraline	CDK1, SLC6A3	21	-0.0511247	-0.0802528	0.0947213
sirolimus	DDIT3, PIK3CA, PLAU, POR	56	0.122173	0.0972793	0.138422
sitagliptin	DPP4, GLP1R	3	0.213509	0.176925	0.185548
sorafenib	ARID1A, CYP2C9, DYRK3, LYN, PIK3CA	83	0.134236	0.0631494	0.266241
stavudine	CXCL10, CYP2C9, CYP2D6	14	0.336938	0.133225	0.296318
sulpiride	CYP2C9, CYP2D6, DRD2	10	0.0367451	0.172821	0.0901756
sumatriptan	DRD2, GCG	18	-0.0662368	-0.0498758	0.0986838
sunitinib	BAP1, PBRM1, POR	40	0.179768	0.096922	0.163382
tacrolimus	CYP2D6, POR, TLR4	34	0.222308	0.130551	0.194995
tafamidis meglumine	TTR	1	0.166037	-0.00361977	0.118977
tamoxifen	CYP2C9, CYP2D6, KDM4A, NCOA3, PIK3CA	59	0.184692	0.067516	0.206649
temozolomide	ATRX, STAG2	18	0.0680045	-0.0184182	0.16403
temsirolimus	PIK3CA	15	0.0580026	0.130336	0.198116
testosterone	CXCL10, CYP2D6, MYO9B	36	0.188517	0.0426476	0.229654
theophylline	ADORA2A	24	0.163703	-0.0426182	0.290628
thioguanine	KDM4A	26	0.127862	0.0581383	0.153436
thiothixene	DRD2	5	0.189032	0.0220841	0.0906485
tolazamide	KDM4A	7	0.0307008	0.0213264	0.000506384
topiramate	GRIA2	43	-0.0340455	0.00169412	-0.125516
trametinib	ATXN1L, MAP2K7, PIK3CA, STAG2	42	0.0598212	0.00267003	0.023348
triclabendazole	GLP1R	6	-0.0126649	-0.0633204	0.0104432
trifluoperazine	CYP2D6, DRD2, DRD4, GLP1R, THPO	28	-0.0565376	0.00257777	-0.040662
triflupromazine	CYP2D6, DRD2	8	0.169836	0.191956	0.304466
trimipramine	CYP2C9, CYP2D6, SLC6A3	8	0.157568	0.107589	0.23078
urea	HMGB1, THPO	9	0.00808308	-0.0495388	-0.00324663
vemurafenib	ATXN1L, PIK3CA, PIK3R2, SOX10, STAG2	30	0.123757	0.00464934	0.100712
venetoclax	PIK3CA	14	-0.00409264	-0.0400678	0.147501
verapamil	CACNA1I, KCNJ5, PLAU, PTPRD	40	0.182009	0.164592	0.125248
vilazodone	DRD2	7	0.0324014	-0.125206	0.0298947
vorinostat	BAP1, MYD88	46	-0.0796937	0.0752861	-0.157481
warfarin	ALB, CYP2C9, NEDD4	36	0.108716	0.0660339	0.229167
zidovudine	CXCL10, CYP2C9, CYP2D6, POR	31	0.099117	0.114493	0.0893585
ziprasidone	DRD2, DRD4	21	-0.0748218	-0.0308225	-0.0417115
zonisamide	CACNA1I	23	0.094999	-0.115259	0.0547092
